# Constraint-based metabolic control analysis for rational strain engineering

**DOI:** 10.1101/2020.11.26.399576

**Authors:** Sophia Tsouka, Meric Ataman, Tuure Hameri, Ljubisa Miskovic, Vassily Hatzimanikatis

## Abstract

The advancements in genome editing techniques over the past years have rekindled interest in rational metabolic engineering strategies. While Metabolic Control Analysis (MCA) is a well-established method for quantifying the effects of metabolic engineering interventions on flows in metabolic networks and metabolic concentrations, it fails to account for the physiological limitations of the cellular environment and metabolic engineering design constraints. We report here a constraint-based framework based on MCA, Network Response Analysis (NRA), for the rational genetic strain design that incorporates biologically relevant constraints, as well as genome editing restrictions. The NRA core constraints being similar to the ones of Flux Balance Analysis, allow it to be used for a wide range of optimization criteria and with various physiological constraints. We show how the parametrization and introduction of biological constraints enhance the NRA formulation compared to the classical MCA approach, and we demonstrate its features and its ability to generate multiple alternative optimal strategies given several user-defined boundaries and objectives. In summary, NRA is a sophisticated alternative to classical MCA for rational metabolic engineering that accommodates the incorporation of physiological data at metabolic flux, metabolite concentration, and enzyme expression levels.
