## Supplementary Table S1 for "Constraint-based metabolic control analysis for rational strain engineering"

### Sheet: Sheet1
	Thermodynamically permissible log deviation		Minimum log deviation violation
Metabolite	lb	ub	2 enzymes	4 enzymes	7 enzymes
AMP (c)	-0.355274	0.0107586	0.0362843	-	0.18067
CTP (c)	-0.000309706	0.0539036	-	-0.841272	-0.351422
dCTP (c)	-0.00010994	0.0432969	-	-0.0350881	-
H+ (c)	0	0	0.0117226	0.00400165	-
H+ (p)	0	0	7.18405e-05	0.00203489	0.000382741
L-Glutamine (c)	-0.0216485	0.199245	-	-	-0.202364
L-Phenylalanine (c)	-0.533102	0.0184686	0.0491087	-	-
