## Supplementary Table S2 for "Constraint-based metabolic control analysis for rational strain engineering"

### Sheet: Sheet1
# Alternative	Enzyme name	Log change	Fold change	Rxn formula	Subsystem	Directionality				# Alternative	Yield fold change	Productivity fold change
1	F6PA	0.198712	1.21983	f6p_c <=> dha_c + g3p_c	Glycolysis/Gluconeogenesis	1				1	22.5307	22.5537
	GLYCAt2rpp	-3.71899	0.0242584	glyc-R_p + h_p <=> glyc-R_c + h_c	Transport, Inner Membrane	-1				2	22.5277	22.5517
	MDH	-0.229894	0.794617	mal-L_c + nad_c <=> h_c + nadh_c + oaa_c	Citric Acid Cycle	1				3	22.5275	22.5512
	PPS	-4.89121	0.00751235	atp_c + h2o_c + pyr_c <=> amp_c + h_c + pep_c + pi_c	Glycolysis/Gluconeogenesis	1				4	22.5268	22.5508
	PYRt2rpp	3.91202	50	h_p + pyr_p <=> h_c + pyr_c	Transport, Inner Membrane	-1				5	22.5401	22.5318
										6	22.5344	22.5262
										7	22.5337	22.5255
										8	22.5238	22.5237
2	DHORDfum	0.0130148	1.0131	dhor-S_c + fum_c <=> orot_c + succ_c	Purine and Pyrimidine Biosynthesis	1				9	22.5249	22.5176
	F6PA	0.246462	1.27949	f6p_c <=> dha_c + g3p_c	Glycolysis/Gluconeogenesis	1				10	22.5203	22.5122
	GLYCAt2rpp	-3.75866	0.0233149	glyc-R_p + h_p <=> glyc-R_c + h_c	Transport, Inner Membrane	-1				11	22.5116	22.5116
	PPS	-4.84767	0.00784661	atp_c + h2o_c + pyr_c <=> amp_c + h_c + pep_c + pi_c	Glycolysis/Gluconeogenesis	1				12	22.5115	22.5115
	PYRt2rpp	3.91202	50	h_p + pyr_p <=> h_c + pyr_c	Transport, Inner Membrane	-1				13	22.5069	22.508
										14	22.4903	22.5071
										15	22.5021	22.5024
										16	22.5021	22.5024
3	DHORD5	0.0884409	1.09247	dhor-S_c + mqn8_c <=> mql8_c + orot_c	Purine and Pyrimidine Biosynthesis	1				17	22.4889	22.5024
	F6PA	0.244481	1.27696	f6p_c <=> dha_c + g3p_c	Glycolysis/Gluconeogenesis	1				18	22.5009	22.5024
	GLYCAt2rpp	-3.76331	0.0232067	glyc-R_p + h_p <=> glyc-R_c + h_c	Transport, Inner Membrane	-1				19	22.5009	22.5024
	PPS	-4.8964	0.00747342	atp_c + h2o_c + pyr_c <=> amp_c + h_c + pep_c + pi_c	Glycolysis/Gluconeogenesis	1				20	22.4886	22.5021
	PYRt2rpp	3.91202	50	h_p + pyr_p <=> h_c + pyr_c	Transport, Inner Membrane	-1				21	22.5037	22.5018
										22	22.5037	22.5018
										23	22.5035	22.5016
										24	22.5035	22.5016
4	DHORD2	0.502012	1.65204	dhor-S_c + q8_c <=> orot_c + q8h2_c	Purine and Pyrimidine Biosynthesis	1				25	22.5012	22.5015
	F6PA	0.247061	1.28026	f6p_c <=> dha_c + g3p_c	Glycolysis/Gluconeogenesis	1				26	22.5012	22.5015
	GLYCAt2rpp	-3.75872	0.0233137	glyc-R_p + h_p <=> glyc-R_c + h_c	Transport, Inner Membrane	-1				27	22.5012	22.5015
	PPS	-4.83655	0.00793435	atp_c + h2o_c + pyr_c <=> amp_c + h_c + pep_c + pi_c	Glycolysis/Gluconeogenesis	1				28	22.5012	22.5015
	PYRt2rpp	3.91202	50	h_p + pyr_p <=> h_c + pyr_c	Transport, Inner Membrane	-1				29	22.5012	22.5015
										30	22.5012	22.5015
										31	22.5012	22.5015
										32	22.4853	22.5013
5	ACALD	0.596845	1.81638	acald_c + coa_c + nad_c <=> accoa_c + h_c + nadh_c	Pyruvate Metabolism	-1				33	22.5082	22.5012
	GLYCAt2rpp	-3.90363	0.0201685	glyc-R_p + h_p <=> glyc-R_c + h_c	Transport, Inner Membrane	-1				34	22.4812	22.5001
	PDH	-0.00693008	0.993094	coa_c + nad_c + pyr_c <=> accoa_c + co2_c + nadh_c	Glycolysis/Gluconeogenesis	1				35	22.4812	22.5001
	PYK	0.0664255	1.06868	adp_c + pep_c <=> atp_c + pyr_c	Glycolysis/Gluconeogenesis	1				36	22.4825	22.4998
	PYRt2rpp	3.91202	50	h_p + pyr_p <=> h_c + pyr_c	Transport, Inner Membrane	-1				37	22.4844	22.4979
										38	22.4811	22.497
										39	22.4832	22.4962
										40	22.4832	22.4962
6	ALDD2x	0.0573833	1.05906	acald_c + h2o_c + nad_c <=> ac_c + 2 h_c + nadh_c	Alternate Carbon Metabolism	1				41	22.4846	22.4962
	GLYCAt2rpp	-3.88659	0.0205152	glyc-R_p + h_p <=> glyc-R_c + h_c	Transport, Inner Membrane	-1				42	22.482	22.4959
	PDH	-0.00640028	0.99362	coa_c + nad_c + pyr_c <=> accoa_c + co2_c + nadh_c	Glycolysis/Gluconeogenesis	1				43	22.4961	22.4957
	PYK	0.0659372	1.06816	adp_c + pep_c <=> atp_c + pyr_c	Glycolysis/Gluconeogenesis	1				44	22.476	22.495
	PYRt2rpp	3.91202	50	h_p + pyr_p <=> h_c + pyr_c	Transport, Inner Membrane	-1				45	22.4954	22.4946
										46	22.4267	22.4849
										47	22.4267	22.4849
										48	22.4259	22.484
7	ALDD2y	0.022126	1.02237	acald_c + h2o_c + nadp_c <=> ac_c + 2 h_c + nadph_c	Alternate Carbon Metabolism	1				49	22.4641	22.4729
	GLYCAt2rpp	-3.88544	0.0205389	glyc-R_p + h_p <=> glyc-R_c + h_c	Transport, Inner Membrane	-1				50	22.4195	22.4712
	PDH	-0.00634054	0.99368	coa_c + nad_c + pyr_c <=> accoa_c + co2_c + nadh_c	Glycolysis/Gluconeogenesis	1				51	22.4173	22.4682
	PYK	0.0659609	1.06818	adp_c + pep_c <=> atp_c + pyr_c	Glycolysis/Gluconeogenesis	1
	PYRt2rpp	3.91202	50	h_p + pyr_p <=> h_c + pyr_c	Transport, Inner Membrane	-1
										Group 1
										1	F6PA	0.198712	1.21983	2	DHORDfum	0.0130148	1.0131	3	DHORD5	0.0884409	1.09247	4	DHORD2	0.502012	1.65204	20	F6PA	0.354396	1.42532	32	CYTBD2pp	-0.0284924	0.97191
											GLYCAt2rpp	-3.71899	0.0242584		F6PA	0.246462	1.27949		F6PA	0.244481	1.27696		F6PA	0.247061	1.28026		FBA	-0.0289823	0.971434		F6PA	0.365884	1.44179
8	GLYCAt2rpp	-2.45086	0.0862194	glyc-R_p + h_p <=> glyc-R_c + h_c	Transport, Inner Membrane	-1					MDH	-0.229894	0.794617		GLYCAt2rpp	-3.75866	0.0233149		GLYCAt2rpp	-3.76331	0.0232067		GLYCAt2rpp	-3.75872	0.0233137		GLYCAt2rpp	-3.69659	0.024808		FBA	-0.0306034	0.96986
	GLYCK2	2.57778	13.1679	atp_c + glyc-R_c <=> 2pg_c + adp_c	Glycine and Serine Metabolism	1					PPS	-4.89121	0.00751235		PPS	-4.84767	0.00784661		PPS	-4.8964	0.00747342		PPS	-4.83655	0.00793435		NADK	-0.0028763	0.997128		GLYCAt2rpp	-3.76188	0.02324
	PDH	-0.00153648	0.998465	coa_c + nad_c + pyr_c <=> accoa_c + co2_c + nadh_c	Glycolysis/Gluconeogenesis	1					PYRt2rpp	3.91202	50		PYRt2rpp	3.91202	50		PYRt2rpp	3.91202	50		PYRt2rpp	3.91202	50		PYRt2rpp	3.91202	50		PYRt2rpp	3.91202	50
	PYK	0.0724292	1.07512	adp_c + pep_c <=> atp_c + pyr_c	Glycolysis/Gluconeogenesis	1				34	F6PA	0.370623	1.44864	35	F6PA	0.370623	1.44864	37	F6PA	0.353315	1.42378	38	F6PA	0.377929	1.45926	44	F6PA	0.371171	1.44943	49	ENO	0.0197528	1.01995
	PYRt2rpp	3.91202	50	h_p + pyr_p <=> h_c + pyr_c	Transport, Inner Membrane	-1					FBA	-0.0282251	0.972169		FBA	-0.0282251	0.972169		FBA	-0.0291122	0.971307		FBA	-0.0294503	0.970979		FBA	-0.0270034	0.973358		GLYCAt2rpp	-4.2449	0.0143371
											GLYCAt2rpp	-3.7016	0.0246841		GLYCAt2rpp	-3.7016	0.0246841		GLYCAt2rpp	-3.68904	0.0249959		G6PP	0.00793067	1.00796		GLYCAt2rpp	-3.69494	0.024849		NH4tex	0.00310391	1.00311
											O2tpp	0.000184561	1.00018		O2tex	0.000372882	1.00037		NADPPPS	0.00229743	1.0023		GLYCAt2rpp	-3.69655	0.024809		NADH9	-1.85845	0.155914		PPS	-9.95383	4.7545e-05
											PYRt2rpp	3.91202	50		PYRt2rpp	3.91202	50		PYRt2rpp	3.91202	50		PYRt2rpp	3.91202	50		PYRt2rpp	3.91202	50		PYRt2rpp	3.91202	50
9	GLYCAt2rpp	-4.41215	0.0121291	glyc-R_p + h_p <=> glyc-R_c + h_c	Transport, Inner Membrane	-1
	GLYCLTt2rpp	3.65624	38.7155	glyclt_p + h_p <=> glyclt_c + h_c	Transport, Inner Membrane	-1				Group 2
	PDH	-0.00357138	0.996435	coa_c + nad_c + pyr_c <=> accoa_c + co2_c + nadh_c	Glycolysis/Gluconeogenesis	1				8	GLYCAt2rpp	-2.45086	0.0862194	13	ATPS4rpp	0.000422807	1.00042	15	GLXCL	-0.01403	0.986068	16	GLXCL	-0.01403	0.986068	18	GLYCAt2rpp	-2.58505	0.0753922	19	GLYCAt2rpp	-2.58505	0.0753922
	PYK	0.0703577	1.07289	adp_c + pep_c <=> atp_c + pyr_c	Glycolysis/Gluconeogenesis	1					GLYCK2	2.57778	13.1679		GLYCAt2rpp	-2.46599	0.0849245		GLYCAt2rpp	-2.61307	0.0733088		GLYCAt2rpp	-2.61307	0.0733088		GLYCK2	2.19975	9.02279		GLYCK2	2.19975	9.02279
	PYRt2rpp	3.91202	50	h_p + pyr_p <=> h_c + pyr_c	Transport, Inner Membrane	-1					PDH	-0.00153648	0.998465		GLYCK2	2.43097	11.3699		GLYCK2	2.20135	9.03718		GLYCK2	2.20135	9.03718		PIt2rpp	0.0519655	1.05334		PItex	0.00163182	1.00163
											PYK	0.0724292	1.07512		PYK	0.0709519	1.07353		PYK	0.070087	1.0726		PYK	0.070087	1.0726		PYK	0.0708023	1.07337		PYK	0.0708023	1.07337
											PYRt2rpp	3.91202	50		PYRt2rpp	3.91202	50		PYRt2rpp	3.91202	50		PYRt2rpp	3.91202	50		PYRt2rpp	3.91202	50		PYRt2rpp	3.91202	50
										25	GLYCAt2rpp	-3.12773	0.0438171	26	GLYCAt2rpp	-2.63231	0.0719119	27	GLYCAt2rpp	-3.12773	0.0438171	29	ENO	0.00634457	1.00636
10	GLYCAt2rpp	-3.84052	0.0214824	glyc-R_p + h_p <=> glyc-R_c + h_c	Transport, Inner Membrane	-1					GLYCK2	1.27124	3.56529		GLYCK2	2.20224	9.04522		GLYCK	-0.273309	0.760858		GLYCAt2rpp	-3.12773	0.0438171
	PDH	-0.00596494	0.994053	coa_c + nad_c + pyr_c <=> accoa_c + co2_c + nadh_c	Glycolysis/Gluconeogenesis	1					PGM	0.00313887	1.00314		PYK	0.0699821	1.07249		GLYCK2	1.89559	6.65644		GLYCK2	1.26832	3.55488
	POX	0.0416573	1.04254	h2o_c + pyr_c + q8_c <=> ac_c + co2_c + q8h2_c	Oxidative Phosphorylation	1					PYK	0.0699821	1.07249		PYRt2rpp	3.91202	50		PYK	0.0699821	1.07249		PYK	0.0699821	1.07249
	PYK	0.0650668	1.06723	adp_c + pep_c <=> atp_c + pyr_c	Glycolysis/Gluconeogenesis	1					PYRt2rpp	3.91202	50		TRSARr	-0.0626219	0.939299		PYRt2rpp	3.91202	50		PYRt2rpp	3.91202	50
	PYRt2rpp	3.91202	50	h_p + pyr_p <=> h_c + pyr_c	Transport, Inner Membrane	-1
										Group 3
										46	CITtex	-343.761	5.08856e-150	47	CITtex	-343.761	5.08856e-150	48	CITtex	-342.354	2.07834e-149	50	CITtex	-321.149	3.3645e-140	51	CITtex	-320.46	6.70086e-140
											CS	-0.0112134	0.988849		CS	-0.0112134	0.988849		CS	-0.0111578	0.988904		CS	-0.01078	0.989278		CS	-0.0106402	0.989416
11	FUM	-0.587319	0.555815	fum_c + h2o_c <=> mal-L_c	Citric Acid Cycle	1					GLCNtex	0.622532	1.86364		GLCDpp	0.350044	1.41913		ENO	0.0488989	1.05011		GLCt2pp	0.00982259	1.00987		HEX1	0.0248444	1.02516
	GLYCAt2rpp	-3.77375	0.0229657	glyc-R_p + h_p <=> glyc-R_c + h_c	Transport, Inner Membrane	-1					PGM	0.0244333	1.02473		PGM	0.0244333	1.02473		GLCNtex	0.622736	1.86402		PGM	0.0234091	1.02369		PGM	0.0231348	1.0234
	PGM	0.00782099	1.00785	2pg_c <=> 3pg_c	Glycolysis/Gluconeogenesis	-1					PYRt2rpp	3.91202	50		PYRt2rpp	3.91202	50		PYRt2rpp	3.91202	50		PYRt2rpp	3.91202	50		PYRt2rpp	3.91202	50
	PYK	0.0666667	1.06894	adp_c + pep_c <=> atp_c + pyr_c	Glycolysis/Gluconeogenesis	1
	PYRt2rpp	3.91202	50	h_p + pyr_p <=> h_c + pyr_c	Transport, Inner Membrane	-1				Group 4
										14	CYTBD2pp	-0.0367161	0.96395	17	F6PA	0.354471	1.42543	36	F6PA	0.384231	1.46848	39	F6PA	0.351872	1.42173	40	F6PA	0.351872	1.42173	41	ASPO6	-0.0273185	0.973051	42	F6PA	0.348309	1.41667
											F6PA	0.370743	1.44881		GLYCAt2rpp	-3.69711	0.024795		GLCptspp	0.00309332	1.0031		GAPD	0.00617775	1.0062		GLYCAt2rpp	-3.73521	0.0238681		F6PA	0.349652	1.41857		FE2tpp	0.00946057	1.00951
											GLYCAt2rpp	-3.79151	0.0225616		NADPPPS	0.00291948	1.00292		GLYCAt2rpp	-3.71672	0.0243137		GLYCAt2rpp	-3.73521	0.0238681		PFK	-0.0266685	0.973684		GLYCAt2rpp	-3.73642	0.0238393		GLYCAt2rpp	-3.67826	0.025267
12	ENO	0.0157545	1.01588	2pg_c <=> h2o_c + pep_c	Glycolysis/Gluconeogenesis	1					PFK	-0.021829	0.978408		PFK	-0.0204773	0.979731		PFK	-0.0240698	0.976218		PFK	-0.0266685	0.973684		PGK	0.0178245	1.01798		PFK	-0.0230482	0.977215		PFK	-0.0208136	0.979402
	FUM	-0.583967	0.557682	fum_c + h2o_c <=> mal-L_c	Citric Acid Cycle	1					PYRt2rpp	3.91202	50		PYRt2rpp	3.91202	50		PYRt2rpp	3.91202	50		PYRt2rpp	3.91202	50		PYRt2rpp	3.91202	50		PYRt2rpp	3.91202	50		PYRt2rpp	3.91202	50
	GLYCAt2rpp	-3.77007	0.0230505	glyc-R_p + h_p <=> glyc-R_c + h_c	Transport, Inner Membrane	-1
	PYK	0.0666856	1.06896	adp_c + pep_c <=> atp_c + pyr_c	Glycolysis/Gluconeogenesis	1				Group 5
	PYRt2rpp	3.91202	50	h_p + pyr_p <=> h_c + pyr_c	Transport, Inner Membrane	-1				5	ACALD	0.596845	1.81638	6	ALDD2x	0.0573833	1.05906	7	ALDD2y	0.022126	1.02237	9	GLYCAt2rpp	-4.41215	0.0121291	10	GLYCAt2rpp	-3.84052	0.0214824	11	FUM	-0.587319	0.555815	12	ENO	0.0157545	1.01588	21	DHORDfum	0.00483233	1.00484
											GLYCAt2rpp	-3.90363	0.0201685		GLYCAt2rpp	-3.88659	0.0205152		GLYCAt2rpp	-3.88544	0.0205389		GLYCLTt2rpp	3.65624	38.7155		PDH	-0.00596494	0.994053		GLYCAt2rpp	-3.77375	0.0229657		FUM	-0.583967	0.557682		GLYCAt2rpp	-3.81864	0.0219576
											PDH	-0.00693008	0.993094		PDH	-0.00640028	0.99362		PDH	-0.00634054	0.99368		PDH	-0.00357138	0.996435		POX	0.0416573	1.04254		PGM	0.00782099	1.00785		GLYCAt2rpp	-3.77007	0.0230505		PGM	0.00692723	1.00695
											PYK	0.0664255	1.06868		PYK	0.0659372	1.06816		PYK	0.0659609	1.06818		PYK	0.0703577	1.07289		PYK	0.0650668	1.06723		PYK	0.0666667	1.06894		PYK	0.0666856	1.06896		PYK	0.0679443	1.07031
13	ATPS4rpp	0.000422807	1.00042	adp_c + pi_c + 4 h_p <=> atp_c + 3 h_c + h2o_c	Oxidative Phosphorylation	1					PYRt2rpp	3.91202	50		PYRt2rpp	3.91202	50		PYRt2rpp	3.91202	50		PYRt2rpp	3.91202	50		PYRt2rpp	3.91202	50		PYRt2rpp	3.91202	50		PYRt2rpp	3.91202	50		PYRt2rpp	3.91202	50
	GLYCAt2rpp	-2.46599	0.0849245	glyc-R_p + h_p <=> glyc-R_c + h_c	Transport, Inner Membrane	-1				22	DHORDfum	0.00480788	1.00482	23	DHORD2	0.187045	1.20568	24	DHORD2	0.186095	1.20454	28	GLYCAt2rpp	-3.12773	0.0438171	30	ENO	0.0191733	1.01936	31	GLYCAt2rpp	-3.80421	0.0222768	33	ASPO6	-0.0608525	0.940962	43	GLYCAt2rpp	-3.83284	0.0216479	45	FUM	-0.200382	0.818418
	GLYCK2	2.43097	11.3699	atp_c + glyc-R_c <=> 2pg_c + adp_c	Glycine and Serine Metabolism	1					ENO	0.0139633	1.01406		GLYCAt2rpp	-3.81915	0.0219465		ENO	0.014013	1.01411		GLYCK	0.556494	1.74455		GLYCAt2rpp	-3.12773	0.0438171		PGM	0.0074249	1.00745		FLDR2	0.00558221	1.0056		GLYCTO4	-0.0925788	0.911577		GLYCAt2rpp	-3.76954	0.0230627
	PYK	0.0709519	1.07353	adp_c + pep_c <=> atp_c + pyr_c	Glycolysis/Gluconeogenesis	1					GLYCAt2rpp	-3.81515	0.0220344		PGM	0.00695206	1.00698		GLYCAt2rpp	-3.81564	0.0220237		PGM	0.00953003	1.00958		GLYCK	0.552629	1.73782		PYK	0.0699821	1.07249		GLYCAt2rpp	-3.86065	0.0210543		PGK	0.0226109	1.02287		PGK	0.0209871	1.02121
	PYRt2rpp	3.91202	50	h_p + pyr_p <=> h_c + pyr_c	Transport, Inner Membrane	-1					PYK	0.0679546	1.07032		PYK	0.067962	1.07032		PYK	0.0679723	1.07034		PYK	0.0699821	1.07249		PYK	0.0699821	1.07249		PYRt2rpp	3.91202	50		PYK	0.0669232	1.06921		PYK	0.070853	1.07342		PYK	0.0687673	1.07119
											PYRt2rpp	3.91202	50		PYRt2rpp	3.91202	50		PYRt2rpp	3.91202	50		PYRt2rpp	3.91202	50		PYRt2rpp	3.91202	50		TRSARr	0.0855085	1.08927		PYRt2rpp	3.91202	50		PYRt2rpp	3.91202	50		PYRt2rpp	3.91202	50
14	CYTBD2pp	-0.0367161	0.96395	2 h_c + mql8_c + 0.5 o2_c <=> h2o_c + mqn8_c + 2 h_p	Oxidative Phosphorylation	1
	F6PA	0.370743	1.44881	f6p_c <=> dha_c + g3p_c	Glycolysis/Gluconeogenesis	1
	GLYCAt2rpp	-3.79151	0.0225616	glyc-R_p + h_p <=> glyc-R_c + h_c	Transport, Inner Membrane	-1
	PFK	-0.021829	0.978408	atp_c + f6p_c <=> adp_c + fdp_c	Glycolysis/Gluconeogenesis	1
	PYRt2rpp	3.91202	50	h_p + pyr_p <=> h_c + pyr_c	Transport, Inner Membrane	-1
15	GLXCL	-0.01403	0.986068	2 glx_c + h_c <=> 2h3oppan_c + co2_c	Glyoxylate Metabolism	1
	GLYCAt2rpp	-2.61307	0.0733088	glyc-R_p + h_p <=> glyc-R_c + h_c	Transport, Inner Membrane	-1
	GLYCK2	2.20135	9.03718	atp_c + glyc-R_c <=> 2pg_c + adp_c	Glycine and Serine Metabolism	1
	PYK	0.070087	1.0726	adp_c + pep_c <=> atp_c + pyr_c	Glycolysis/Gluconeogenesis	1
	PYRt2rpp	3.91202	50	h_p + pyr_p <=> h_c + pyr_c	Transport, Inner Membrane	-1
16	GLXCL	-0.01403	0.986068	2 glx_c + h_c <=> 2h3oppan_c + co2_c	Glyoxylate Metabolism	1
	GLYCAt2rpp	-2.61307	0.0733088	glyc-R_p + h_p <=> glyc-R_c + h_c	Transport, Inner Membrane	-1
	GLYCK2	2.20135	9.03718	atp_c + glyc-R_c <=> 2pg_c + adp_c	Glycine and Serine Metabolism	1
	PYK	0.070087	1.0726	adp_c + pep_c <=> atp_c + pyr_c	Glycolysis/Gluconeogenesis	1
	PYRt2rpp	3.91202	50	h_p + pyr_p <=> h_c + pyr_c	Transport, Inner Membrane	-1
17	F6PA	0.354471	1.42543	f6p_c <=> dha_c + g3p_c	Glycolysis/Gluconeogenesis	1
	GLYCAt2rpp	-3.69711	0.024795	glyc-R_p + h_p <=> glyc-R_c + h_c	Transport, Inner Membrane	-1
	NADPPPS	0.00291948	1.00292	h2o_c + nadp_c <=> h_c + nad_c + pi_c	Cofactor and Prosthetic Group Biosynthesis	1
	PFK	-0.0204773	0.979731	atp_c + f6p_c <=> adp_c + fdp_c	Glycolysis/Gluconeogenesis	1
	PYRt2rpp	3.91202	50	h_p + pyr_p <=> h_c + pyr_c	Transport, Inner Membrane	-1
18	GLYCAt2rpp	-2.58505	0.0753922	glyc-R_p + h_p <=> glyc-R_c + h_c	Transport, Inner Membrane	-1
	GLYCK2	2.19975	9.02279	atp_c + glyc-R_c <=> 2pg_c + adp_c	Glycine and Serine Metabolism	1
	PIt2rpp	0.0519655	1.05334	h_p + pi_p <=> h_c + pi_c	Inorganic Ion Transport and Metabolism	1
	PYK	0.0708023	1.07337	adp_c + pep_c <=> atp_c + pyr_c	Glycolysis/Gluconeogenesis	1
	PYRt2rpp	3.91202	50	h_p + pyr_p <=> h_c + pyr_c	Transport, Inner Membrane	-1
19	GLYCAt2rpp	-2.58505	0.0753922	glyc-R_p + h_p <=> glyc-R_c + h_c	Transport, Inner Membrane	-1
	GLYCK2	2.19975	9.02279	atp_c + glyc-R_c <=> 2pg_c + adp_c	Glycine and Serine Metabolism	1
	PItex	0.00163182	1.00163	pi_e <=> pi_p	Transport, Outer Membrane Porin	1
	PYK	0.0708023	1.07337	adp_c + pep_c <=> atp_c + pyr_c	Glycolysis/Gluconeogenesis	1
	PYRt2rpp	3.91202	50	h_p + pyr_p <=> h_c + pyr_c	Transport, Inner Membrane	-1
20	F6PA	0.354396	1.42532	f6p_c <=> dha_c + g3p_c	Glycolysis/Gluconeogenesis	1
	FBA	-0.0289823	0.971434	fdp_c <=> dhap_c + g3p_c	Glycolysis/Gluconeogenesis	1
	GLYCAt2rpp	-3.69659	0.024808	glyc-R_p + h_p <=> glyc-R_c + h_c	Transport, Inner Membrane	-1
	NADK	-0.0028763	0.997128	atp_c + nad_c <=> adp_c + nadp_c	Cofactor and Prosthetic Group Biosynthesis	1
	PYRt2rpp	3.91202	50	h_p + pyr_p <=> h_c + pyr_c	Transport, Inner Membrane	-1
21	DHORDfum	0.00483233	1.00484	dhor-S_c + fum_c <=> orot_c + succ_c	Purine and Pyrimidine Biosynthesis	1
	GLYCAt2rpp	-3.81864	0.0219576	glyc-R_p + h_p <=> glyc-R_c + h_c	Transport, Inner Membrane	-1
	PGM	0.00692723	1.00695	2pg_c <=> 3pg_c	Glycolysis/Gluconeogenesis	-1
	PYK	0.0679443	1.07031	adp_c + pep_c <=> atp_c + pyr_c	Glycolysis/Gluconeogenesis	1
	PYRt2rpp	3.91202	50	h_p + pyr_p <=> h_c + pyr_c	Transport, Inner Membrane	-1
22	DHORDfum	0.00480788	1.00482	dhor-S_c + fum_c <=> orot_c + succ_c	Purine and Pyrimidine Biosynthesis	1
	ENO	0.0139633	1.01406	2pg_c <=> h2o_c + pep_c	Glycolysis/Gluconeogenesis	1
	GLYCAt2rpp	-3.81515	0.0220344	glyc-R_p + h_p <=> glyc-R_c + h_c	Transport, Inner Membrane	-1
	PYK	0.0679546	1.07032	adp_c + pep_c <=> atp_c + pyr_c	Glycolysis/Gluconeogenesis	1
	PYRt2rpp	3.91202	50	h_p + pyr_p <=> h_c + pyr_c	Transport, Inner Membrane	-1
23	DHORD2	0.187045	1.20568	dhor-S_c + q8_c <=> orot_c + q8h2_c	Purine and Pyrimidine Biosynthesis	1
	GLYCAt2rpp	-3.81915	0.0219465	glyc-R_p + h_p <=> glyc-R_c + h_c	Transport, Inner Membrane	-1
	PGM	0.00695206	1.00698	2pg_c <=> 3pg_c	Glycolysis/Gluconeogenesis	-1
	PYK	0.067962	1.07032	adp_c + pep_c <=> atp_c + pyr_c	Glycolysis/Gluconeogenesis	1
	PYRt2rpp	3.91202	50	h_p + pyr_p <=> h_c + pyr_c	Transport, Inner Membrane	-1
24	DHORD2	0.186095	1.20454	dhor-S_c + q8_c <=> orot_c + q8h2_c	Purine and Pyrimidine Biosynthesis	1
	ENO	0.014013	1.01411	2pg_c <=> h2o_c + pep_c	Glycolysis/Gluconeogenesis	1
	GLYCAt2rpp	-3.81564	0.0220237	glyc-R_p + h_p <=> glyc-R_c + h_c	Transport, Inner Membrane	-1
	PYK	0.0679723	1.07034	adp_c + pep_c <=> atp_c + pyr_c	Glycolysis/Gluconeogenesis	1
	PYRt2rpp	3.91202	50	h_p + pyr_p <=> h_c + pyr_c	Transport, Inner Membrane	-1
25	GLYCAt2rpp	-3.12773	0.0438171	glyc-R_p + h_p <=> glyc-R_c + h_c	Transport, Inner Membrane	-1
	GLYCK2	1.27124	3.56529	atp_c + glyc-R_c <=> 2pg_c + adp_c	Glycine and Serine Metabolism	1
	PGM	0.00313887	1.00314	2pg_c <=> 3pg_c	Glycolysis/Gluconeogenesis	-1
	PYK	0.0699821	1.07249	adp_c + pep_c <=> atp_c + pyr_c	Glycolysis/Gluconeogenesis	1
	PYRt2rpp	3.91202	50	h_p + pyr_p <=> h_c + pyr_c	Transport, Inner Membrane	-1
26	GLYCAt2rpp	-2.63231	0.0719119	glyc-R_p + h_p <=> glyc-R_c + h_c	Transport, Inner Membrane	-1
	GLYCK2	2.20224	9.04522	atp_c + glyc-R_c <=> 2pg_c + adp_c	Glycine and Serine Metabolism	1
	PYK	0.0699821	1.07249	adp_c + pep_c <=> atp_c + pyr_c	Glycolysis/Gluconeogenesis	1
	PYRt2rpp	3.91202	50	h_p + pyr_p <=> h_c + pyr_c	Transport, Inner Membrane	-1
	TRSARr	-0.0626219	0.939299	2h3oppan_c + h_c + nadh_c <=> glyc-R_c + nad_c	Alternate Carbon Metabolism	1
27	GLYCAt2rpp	-3.12773	0.0438171	glyc-R_p + h_p <=> glyc-R_c + h_c	Transport, Inner Membrane	-1
	GLYCK	-0.273309	0.760858	atp_c + glyc-R_c <=> 3pg_c + adp_c	Glyoxylate Metabolism	1
	GLYCK2	1.89559	6.65644	atp_c + glyc-R_c <=> 2pg_c + adp_c	Glycine and Serine Metabolism	1
	PYK	0.0699821	1.07249	adp_c + pep_c <=> atp_c + pyr_c	Glycolysis/Gluconeogenesis	1
	PYRt2rpp	3.91202	50	h_p + pyr_p <=> h_c + pyr_c	Transport, Inner Membrane	-1
28	GLYCAt2rpp	-3.12773	0.0438171	glyc-R_p + h_p <=> glyc-R_c + h_c	Transport, Inner Membrane	-1
	GLYCK	0.556494	1.74455	atp_c + glyc-R_c <=> 3pg_c + adp_c	Glyoxylate Metabolism	1
	PGM	0.00953003	1.00958	2pg_c <=> 3pg_c	Glycolysis/Gluconeogenesis	-1
	PYK	0.0699821	1.07249	adp_c + pep_c <=> atp_c + pyr_c	Glycolysis/Gluconeogenesis	1
	PYRt2rpp	3.91202	50	h_p + pyr_p <=> h_c + pyr_c	Transport, Inner Membrane	-1
29	ENO	0.00634457	1.00636	2pg_c <=> h2o_c + pep_c	Glycolysis/Gluconeogenesis	1
	GLYCAt2rpp	-3.12773	0.0438171	glyc-R_p + h_p <=> glyc-R_c + h_c	Transport, Inner Membrane	-1
	GLYCK2	1.26832	3.55488	atp_c + glyc-R_c <=> 2pg_c + adp_c	Glycine and Serine Metabolism	1
	PYK	0.0699821	1.07249	adp_c + pep_c <=> atp_c + pyr_c	Glycolysis/Gluconeogenesis	1
	PYRt2rpp	3.91202	50	h_p + pyr_p <=> h_c + pyr_c	Transport, Inner Membrane	-1
30	ENO	0.0191733	1.01936	2pg_c <=> h2o_c + pep_c	Glycolysis/Gluconeogenesis	1
	GLYCAt2rpp	-3.12773	0.0438171	glyc-R_p + h_p <=> glyc-R_c + h_c	Transport, Inner Membrane	-1
	GLYCK	0.552629	1.73782	atp_c + glyc-R_c <=> 3pg_c + adp_c	Glyoxylate Metabolism	1
	PYK	0.0699821	1.07249	adp_c + pep_c <=> atp_c + pyr_c	Glycolysis/Gluconeogenesis	1
	PYRt2rpp	3.91202	50	h_p + pyr_p <=> h_c + pyr_c	Transport, Inner Membrane	-1
31	GLYCAt2rpp	-3.80421	0.0222768	glyc-R_p + h_p <=> glyc-R_c + h_c	Transport, Inner Membrane	-1
	PGM	0.0074249	1.00745	2pg_c <=> 3pg_c	Glycolysis/Gluconeogenesis	-1
	PYK	0.0699821	1.07249	adp_c + pep_c <=> atp_c + pyr_c	Glycolysis/Gluconeogenesis	1
	PYRt2rpp	3.91202	50	h_p + pyr_p <=> h_c + pyr_c	Transport, Inner Membrane	-1
	TRSARr	0.0855085	1.08927	2h3oppan_c + h_c + nadh_c <=> glyc-R_c + nad_c	Alternate Carbon Metabolism	1
32	CYTBD2pp	-0.0284924	0.97191	2 h_c + mql8_c + 0.5 o2_c <=> h2o_c + mqn8_c + 2 h_p	Oxidative Phosphorylation	1
	F6PA	0.365884	1.44179	f6p_c <=> dha_c + g3p_c	Glycolysis/Gluconeogenesis	1
	FBA	-0.0306034	0.96986	fdp_c <=> dhap_c + g3p_c	Glycolysis/Gluconeogenesis	1
	GLYCAt2rpp	-3.76188	0.02324	glyc-R_p + h_p <=> glyc-R_c + h_c	Transport, Inner Membrane	-1
	PYRt2rpp	3.91202	50	h_p + pyr_p <=> h_c + pyr_c	Transport, Inner Membrane	-1
33	ASPO6	-0.0608525	0.940962	asp-L_c + o2_c <=> h_c + h2o2_c + iasp_c	Cofactor and Prosthetic Group Biosynthesis	1
	FLDR2	0.00558221	1.0056	2 flxso_c + h_c + nadph_c <=> 2 flxr_c + nadp_c	Unassigned	1
	GLYCAt2rpp	-3.86065	0.0210543	glyc-R_p + h_p <=> glyc-R_c + h_c	Transport, Inner Membrane	-1
	PYK	0.0669232	1.06921	adp_c + pep_c <=> atp_c + pyr_c	Glycolysis/Gluconeogenesis	1
	PYRt2rpp	3.91202	50	h_p + pyr_p <=> h_c + pyr_c	Transport, Inner Membrane	-1
34	F6PA	0.370623	1.44864	f6p_c <=> dha_c + g3p_c	Glycolysis/Gluconeogenesis	1
	FBA	-0.0282251	0.972169	fdp_c <=> dhap_c + g3p_c	Glycolysis/Gluconeogenesis	1
	GLYCAt2rpp	-3.7016	0.0246841	glyc-R_p + h_p <=> glyc-R_c + h_c	Transport, Inner Membrane	-1
	O2tpp	0.000184561	1.00018	o2_p <=> o2_c	Inorganic Ion Transport and Metabolism	1
	PYRt2rpp	3.91202	50	h_p + pyr_p <=> h_c + pyr_c	Transport, Inner Membrane	-1
35	F6PA	0.370623	1.44864	f6p_c <=> dha_c + g3p_c	Glycolysis/Gluconeogenesis	1
	FBA	-0.0282251	0.972169	fdp_c <=> dhap_c + g3p_c	Glycolysis/Gluconeogenesis	1
	GLYCAt2rpp	-3.7016	0.0246841	glyc-R_p + h_p <=> glyc-R_c + h_c	Transport, Inner Membrane	-1
	O2tex	0.000372882	1.00037	o2_e <=> o2_p	Transport, Outer Membrane Porin	1
	PYRt2rpp	3.91202	50	h_p + pyr_p <=> h_c + pyr_c	Transport, Inner Membrane	-1
36	F6PA	0.384231	1.46848	f6p_c <=> dha_c + g3p_c	Glycolysis/Gluconeogenesis	1
	GLCptspp	0.00309332	1.0031	pep_c + glc-D_p <=> g6p_c + pyr_c	Transport, Inner Membrane	1
	GLYCAt2rpp	-3.71672	0.0243137	glyc-R_p + h_p <=> glyc-R_c + h_c	Transport, Inner Membrane	-1
	PFK	-0.0240698	0.976218	atp_c + f6p_c <=> adp_c + fdp_c	Glycolysis/Gluconeogenesis	1
	PYRt2rpp	3.91202	50	h_p + pyr_p <=> h_c + pyr_c	Transport, Inner Membrane	-1
37	F6PA	0.353315	1.42378	f6p_c <=> dha_c + g3p_c	Glycolysis/Gluconeogenesis	1
	FBA	-0.0291122	0.971307	fdp_c <=> dhap_c + g3p_c	Glycolysis/Gluconeogenesis	1
	GLYCAt2rpp	-3.68904	0.0249959	glyc-R_p + h_p <=> glyc-R_c + h_c	Transport, Inner Membrane	-1
	NADPPPS	0.00229743	1.0023	h2o_c + nadp_c <=> h_c + nad_c + pi_c	Cofactor and Prosthetic Group Biosynthesis	1
	PYRt2rpp	3.91202	50	h_p + pyr_p <=> h_c + pyr_c	Transport, Inner Membrane	-1
38	F6PA	0.377929	1.45926	f6p_c <=> dha_c + g3p_c	Glycolysis/Gluconeogenesis	1
	FBA	-0.0294503	0.970979	fdp_c <=> dhap_c + g3p_c	Glycolysis/Gluconeogenesis	1
	G6PP	0.00793067	1.00796	g6p_c + h2o_c <=> glc-D_c + h_c + pi_c	Glycolysis/Gluconeogenesis	1
	GLYCAt2rpp	-3.69655	0.024809	glyc-R_p + h_p <=> glyc-R_c + h_c	Transport, Inner Membrane	-1
	PYRt2rpp	3.91202	50	h_p + pyr_p <=> h_c + pyr_c	Transport, Inner Membrane	-1
39	F6PA	0.351872	1.42173	f6p_c <=> dha_c + g3p_c	Glycolysis/Gluconeogenesis	1
	GAPD	0.00617775	1.0062	g3p_c + nad_c + pi_c <=> 13dpg_c + nadh_c	Glycolysis/Gluconeogenesis	1
	GLYCAt2rpp	-3.73521	0.0238681	glyc-R_p + h_p <=> glyc-R_c + h_c	Transport, Inner Membrane	-1
	PFK	-0.0266685	0.973684	atp_c + f6p_c <=> adp_c + fdp_c	Glycolysis/Gluconeogenesis	1
	PYRt2rpp	3.91202	50	h_p + pyr_p <=> h_c + pyr_c	Transport, Inner Membrane	-1
40	F6PA	0.351872	1.42173	f6p_c <=> dha_c + g3p_c	Glycolysis/Gluconeogenesis	1
	GLYCAt2rpp	-3.73521	0.0238681	glyc-R_p + h_p <=> glyc-R_c + h_c	Transport, Inner Membrane	-1
	PFK	-0.0266685	0.973684	atp_c + f6p_c <=> adp_c + fdp_c	Glycolysis/Gluconeogenesis	1
	PGK	0.0178245	1.01798	3pg_c + atp_c + h_c <=> 13dpg_c + adp_c	Glycolysis/Gluconeogenesis	-1
	PYRt2rpp	3.91202	50	h_p + pyr_p <=> h_c + pyr_c	Transport, Inner Membrane	-1
41	ASPO6	-0.0273185	0.973051	asp-L_c + o2_c <=> h_c + h2o2_c + iasp_c	Cofactor and Prosthetic Group Biosynthesis	1
	F6PA	0.349652	1.41857	f6p_c <=> dha_c + g3p_c	Glycolysis/Gluconeogenesis	1
	GLYCAt2rpp	-3.73642	0.0238393	glyc-R_p + h_p <=> glyc-R_c + h_c	Transport, Inner Membrane	-1
	PFK	-0.0230482	0.977215	atp_c + f6p_c <=> adp_c + fdp_c	Glycolysis/Gluconeogenesis	1
	PYRt2rpp	3.91202	50	h_p + pyr_p <=> h_c + pyr_c	Transport, Inner Membrane	-1
42	F6PA	0.348309	1.41667	f6p_c <=> dha_c + g3p_c	Glycolysis/Gluconeogenesis	1
	FE2tpp	0.00946057	1.00951	fe2_p <=> fe2_c	Inorganic Ion Transport and Metabolism	1
	GLYCAt2rpp	-3.67826	0.025267	glyc-R_p + h_p <=> glyc-R_c + h_c	Transport, Inner Membrane	-1
	PFK	-0.0208136	0.979402	atp_c + f6p_c <=> adp_c + fdp_c	Glycolysis/Gluconeogenesis	1
	PYRt2rpp	3.91202	50	h_p + pyr_p <=> h_c + pyr_c	Transport, Inner Membrane	-1
43	GLYCAt2rpp	-3.83284	0.0216479	glyc-R_p + h_p <=> glyc-R_c + h_c	Transport, Inner Membrane	-1
	GLYCTO4	-0.0925788	0.911577	2dmmq8_c + glyclt_c <=> 2dmmql8_c + glx_c	Alternate Carbon Metabolism	1
	PGK	0.0226109	1.02287	3pg_c + atp_c + h_c <=> 13dpg_c + adp_c	Glycolysis/Gluconeogenesis	-1
	PYK	0.070853	1.07342	adp_c + pep_c <=> atp_c + pyr_c	Glycolysis/Gluconeogenesis	1
	PYRt2rpp	3.91202	50	h_p + pyr_p <=> h_c + pyr_c	Transport, Inner Membrane	-1
44	F6PA	0.371171	1.44943	f6p_c <=> dha_c + g3p_c	Glycolysis/Gluconeogenesis	1
	FBA	-0.0270034	0.973358	fdp_c <=> dhap_c + g3p_c	Glycolysis/Gluconeogenesis	1
	GLYCAt2rpp	-3.69494	0.024849	glyc-R_p + h_p <=> glyc-R_c + h_c	Transport, Inner Membrane	-1
	NADH9	-1.85845	0.155914	2dmmq8_c + h_c + nadh_c <=> 2dmmql8_c + nad_c	Oxidative Phosphorylation	1
	PYRt2rpp	3.91202	50	h_p + pyr_p <=> h_c + pyr_c	Transport, Inner Membrane	-1
45	FUM	-0.200382	0.818418	fum_c + h2o_c <=> mal-L_c	Citric Acid Cycle	1
	GLYCAt2rpp	-3.76954	0.0230627	glyc-R_p + h_p <=> glyc-R_c + h_c	Transport, Inner Membrane	-1
	PGK	0.0209871	1.02121	3pg_c + atp_c + h_c <=> 13dpg_c + adp_c	Glycolysis/Gluconeogenesis	-1
	PYK	0.0687673	1.07119	adp_c + pep_c <=> atp_c + pyr_c	Glycolysis/Gluconeogenesis	1
	PYRt2rpp	3.91202	50	h_p + pyr_p <=> h_c + pyr_c	Transport, Inner Membrane	-1
46	CITtex	-343.761	5.08856e-150	cit_e <=> cit_p	Transport, Outer Membrane Porin	-1
	CS	-0.0112134	0.988849	accoa_c + h2o_c + oaa_c <=> cit_c + coa_c + h_c	Citric Acid Cycle	1
	GLCNtex	0.622532	1.86364	glcn_e <=> glcn_p	Transport, Outer Membrane Porin	-1
	PGM	0.0244333	1.02473	2pg_c <=> 3pg_c	Glycolysis/Gluconeogenesis	-1
	PYRt2rpp	3.91202	50	h_p + pyr_p <=> h_c + pyr_c	Transport, Inner Membrane	-1
47	CITtex	-343.761	5.08856e-150	cit_e <=> cit_p	Transport, Outer Membrane Porin	-1
	CS	-0.0112134	0.988849	accoa_c + h2o_c + oaa_c <=> cit_c + coa_c + h_c	Citric Acid Cycle	1
	GLCDpp	0.350044	1.41913	q8_c + glc-D_p + h2o_p <=> q8h2_c + glcn_p + h_p	Oxidative Phosphorylation	1
	PGM	0.0244333	1.02473	2pg_c <=> 3pg_c	Glycolysis/Gluconeogenesis	-1
	PYRt2rpp	3.91202	50	h_p + pyr_p <=> h_c + pyr_c	Transport, Inner Membrane	-1
48	CITtex	-342.354	2.07834e-149	cit_e <=> cit_p	Transport, Outer Membrane Porin	-1
	CS	-0.0111578	0.988904	accoa_c + h2o_c + oaa_c <=> cit_c + coa_c + h_c	Citric Acid Cycle	1
	ENO	0.0488989	1.05011	2pg_c <=> h2o_c + pep_c	Glycolysis/Gluconeogenesis	1
	GLCNtex	0.622736	1.86402	glcn_e <=> glcn_p	Transport, Outer Membrane Porin	-1
	PYRt2rpp	3.91202	50	h_p + pyr_p <=> h_c + pyr_c	Transport, Inner Membrane	-1
49	ENO	0.0197528	1.01995	2pg_c <=> h2o_c + pep_c	Glycolysis/Gluconeogenesis	1
	GLYCAt2rpp	-4.2449	0.0143371	glyc-R_p + h_p <=> glyc-R_c + h_c	Transport, Inner Membrane	-1
	NH4tex	0.00310391	1.00311	nh4_e <=> nh4_p	Transport, Outer Membrane Porin	1
	PPS	-9.95383	4.7545e-05	atp_c + h2o_c + pyr_c <=> amp_c + h_c + pep_c + pi_c	Glycolysis/Gluconeogenesis	1
	PYRt2rpp	3.91202	50	h_p + pyr_p <=> h_c + pyr_c	Transport, Inner Membrane	-1
50	CITtex	-321.149	3.3645e-140	cit_e <=> cit_p	Transport, Outer Membrane Porin	-1
	CS	-0.01078	0.989278	accoa_c + h2o_c + oaa_c <=> cit_c + coa_c + h_c	Citric Acid Cycle	1
	GLCt2pp	0.00982259	1.00987	glc-D_p + h_p <=> glc-D_c + h_c	Transport, Inner Membrane	1
	PGM	0.0234091	1.02369	2pg_c <=> 3pg_c	Glycolysis/Gluconeogenesis	-1
	PYRt2rpp	3.91202	50	h_p + pyr_p <=> h_c + pyr_c	Transport, Inner Membrane	-1
51	CITtex	-320.46	6.70086e-140	cit_e <=> cit_p	Transport, Outer Membrane Porin	-1
	CS	-0.0106402	0.989416	accoa_c + h2o_c + oaa_c <=> cit_c + coa_c + h_c	Citric Acid Cycle	1
	HEX1	0.0248444	1.02516	atp_c + glc-D_c <=> adp_c + g6p_c	Glycolysis/Gluconeogenesis	1
	PGM	0.0231348	1.0234	2pg_c <=> 3pg_c	Glycolysis/Gluconeogenesis	-1
	PYRt2rpp	3.91202	50	h_p + pyr_p <=> h_c + pyr_c	Transport, Inner Membrane	-1
